# Pulse labeling reveals the tail end of protein folding by proteome profiling

**DOI:** 10.1101/2021.03.28.437442

**Authors:** Mang Zhu, Erich R. Kuechler, Nikolay Stoynov, Joerg Gsponer, Thibault Mayor

## Abstract

Accurate and efficient folding of nascent protein sequences into their native state requires support from the protein homeostasis network. Herein we probed which newly translated proteins are less thermostable to infer which polypeptides require more time to fold within the proteome. Specifically, we determined which of these proteins were more susceptible to misfolding and aggregation under heat stress using pulse SILAC coupled mass spectrometry. These proteins are abundant, short, and highly structured. Notably these proteins display a tendency to form β-sheet structures, a configuration which typically requires more time for folding, and were enriched for Hsp70/Ssb and TRiC/CCT binding motifs, suggesting a higher demand for chaperone-assisted folding. These polypeptides were also more often components of stable protein complexes in comparison to other proteins. All evidence combined suggests that a specific subset of newly translated proteins requires more time following synthesis to reach a thermostable native state in the cell.
