## Supplementary material for "Pulse labeling reveals the tail end of protein folding by proteome profiling": TableS4

### Sheet: ntPS_domain
Table S4 Domain Enrichment Analysis of ntSP Proteins
Domain	Corrected P Value	Count	Genes	Pop Hits	Pop Total	Fold Enrichment
IPR016040:NAD(P)-binding domain	7.49299e-07	29	YNL274C, YMR226C, YMR083W, YDR158W, YJR139C, YPL231W, YER004W, YAL060W, YHR183W, YKL085W, YBR084W, YJL052W, YJR009C, YNL241C, YIL124W, YNL134C, YGR204W, YER069W, YBR265W, YMR318C, YER023W, YIL074C, YOR142W, YGR192C, YER081W, YLR355C, YOL126C, YBR026C, YBR046C	108	5053	3.75852
IPR001353:Proteasome, subunit alpha/beta	1.02867e-06	11	YOR362C, YMR314W, YGR135W, YOL038W, YJL001W, YML092C, YGL011C, YFR050C, YBL041W, YER094C, YER012W	14	5053	10.9978
PF00227:Proteasome subunit	1.21265e-06	11	YOR362C, YMR314W, YGR135W, YOL038W, YJL001W, YML092C, YGL011C, YFR050C, YBL041W, YER094C, YER012W	14	4707	10.5667
IPR015424:Pyridoxal phosphate-dependent transferase	4.98279e-05	14	YMR250W, YHR137W, YMR189W, YLR438W, YGR019W, YAL012W, YOR184W, YBR263W, YLR303W, YGL202W, YLR027C, YLR058C, YJL060W, YEL046C	34	5053	5.76357
IPR015421:Pyridoxal phosphate-dependent transferase, major region, subdomain 1	4.98279e-05	14	YMR250W, YHR137W, YMR189W, YLR438W, YGR019W, YAL012W, YOR184W, YBR263W, YLR303W, YGL202W, YLR027C, YLR058C, YJL060W, YEL046C	34	5053	5.76357
IPR027413:GroEL-like equatorial domain	4.98279e-05	8	YJR064W, YDL143W, YDR188W, YDR212W, YIL142W, YJL111W, YJL014W, YLR259C	9	5053	12.442
IPR013785:Aldolase-type TIM barrel	0.000111388	15	YMR096W, YHR216W, YDR035W, YHR179W, YLR354C, YGL040C, YBR249C, YDR050C, YGL062W, YBR248C, YDL131W, YGL026C, YBR218C, YDL182W, YKL060C	43	5053	4.88275
IPR002423:Chaperonin Cpn60/TCP-1	0.000111388	8	YJR064W, YDL143W, YDR188W, YDR212W, YIL142W, YJL111W, YJL014W, YLR259C	10	5053	11.1978
PF00118:TCP-1/cpn60 chaperonin family	0.000204831	8	YJR064W, YDL143W, YDR188W, YDR212W, YIL142W, YJL111W, YJL014W, YLR259C	10	4707	10.7589
IPR027409:GroEL-like apical domain	0.000251665	8	YJR064W, YDL143W, YDR188W, YDR212W, YIL142W, YJL111W, YJL014W, YLR259C	11	5053	10.1798
IPR002194:Chaperonin TCP-1, conserved site	0.00025174	7	YJR064W, YDL143W, YDR188W, YDR212W, YIL142W, YJL111W, YJL014W	8	5053	12.2476
IPR027410:TCP-1-like chaperonin intermediate domain	0.00025174	7	YJR064W, YDL143W, YDR188W, YDR212W, YIL142W, YJL111W, YJL014W	8	5053	12.2476
IPR017998:Chaperone tailless complex polypeptide 1 (TCP-1)	0.00025174	7	YJR064W, YDL143W, YDR188W, YDR212W, YIL142W, YJL111W, YJL014W	8	5053	12.2476
IPR016050:Proteasome, beta-type subunit, conserved site	0.000650762	7	YGR135W, YOL038W, YJL001W, YFR050C, YBL041W, YER094C, YER012W	9	5053	10.8867
IPR015422:Pyridoxal phosphate-dependent transferase, major region, subdomain 2	0.0011969	11	YAL012W, YOR184W, YBR263W, YLR303W, YHR137W, YGL202W, YLR058C, YLR438W, YJL060W, YEL046C, YGR019W	29	5053	5.30929
IPR016185:Pre-ATP-grasp domain	0.00131095	7	YJR109C, YGL062W, YBR218C, YOL049W, YJL130C, YGL234W, YOR128C	10	5053	9.79806
IPR000426:Proteasome, alpha-subunit, N-terminal domain	0.00185178	6	YOR362C, YMR314W, YGR135W, YOL038W, YML092C, YGL011C	7	5053	11.9976
IPR023332:Proteasome A-type subunit	0.00185178	6	YOR362C, YMR314W, YGR135W, YOL038W, YML092C, YGL011C	7	5053	11.9976
PF10584:Proteasome subunit A N-terminal signature	0.00480847	6	YOR362C, YMR314W, YGR135W, YOL038W, YML092C, YGL011C	7	4707	11.5273
IPR014729:Rossmann-like alpha/beta/alpha sandwich fold	0.00486199	12	YPR004C, YNL247W, YGR207C, YGR185C, YOL097C, YPL160W, YDR341C, YGR124W, YOL058W, YMR217W, YBL076C, YGR094W	41	5053	4.09675
IPR011761:ATP-grasp fold	0.00875694	6	YJR109C, YGL062W, YBR218C, YJL130C, YGL234W, YOR128C	9	5053	9.33149
IPR013815:ATP-grasp fold, subdomain 1	0.0148448	6	YJR109C, YGL062W, YBR218C, YJL130C, YGL234W, YOR128C	10	5053	8.39834
IPR017926:Glutamine amidotransferase	0.0148448	6	YGR061C, YBL039C, YBR248C, YJL130C, YMR217W, YJR103W	10	5053	8.39834
IPR023333:Proteasome B-type subunit	0.0316258	5	YJL001W, YFR050C, YBL041W, YER094C, YER012W	7	5053	9.99802
IPR013816:ATP-grasp fold, subdomain 2	0.0376311	6	YJR109C, YGL062W, YBR218C, YJL130C, YGL234W, YOR128C	12	5053	6.99861
IPR016166:FAD-binding, type 2	0.0390229	4	YEL071W, YML086C, YDL174C, YDL178W	4	5053	13.9972
IPR011607:Methylglyoxal synthase-like domain	0.0390229	4	YJR109C, YJL130C, YMR120C, YLR028C	4	5053	13.9972
IPR020003:ATPase, alpha/beta subunit, nucleotide-binding domain, active site	0.0390229	4	YDL185W, YBR127C, YJR121W, YBL099W	4	5053	13.9972
IPR000194:ATPase, F1/V1/A1 complex, alpha/beta subunit, nucleotide-binding domain	0.0390229	4	YDL185W, YBR127C, YJR121W, YBL099W	4	5053	13.9972
IPR006094:FAD linked oxidase, N-terminal	0.0390229	4	YEL071W, YML086C, YDL174C, YDL178W	4	5053	13.9972
IPR016167:FAD-binding, type 2, subdomain 1	0.0390229	4	YEL071W, YML086C, YDL174C, YDL178W	4	5053	13.9972
IPR019807:Hexokinase, conserved site	0.0390229	4	YDR516C, YCL040W, YGL253W, YFR053C	4	5053	13.9972
IPR016169:CO dehydrogenase flavoprotein-like, FAD-binding, subdomain 2	0.0390229	4	YEL071W, YML086C, YDL174C, YDL178W	4	5053	13.9972
IPR004100:ATPase, alpha/beta subunit, N-terminal	0.0390229	4	YDL185W, YBR127C, YJR121W, YBL099W	4	5053	13.9972
