## Supplementary material for "Pulse labeling reveals the tail end of protein folding by proteome profiling": TableS5

### Sheet: Fig5
Table S5 P-values for Analysis in Fig 5
	ntSP vs ctrl	ntSP vs PME	ntSP vs ntCP	ntCP vs ctrl	ntCP vs PME
GRAVY	4.96707e-36	0.000189466	0.00977131	0.178565	0.953918
% solvent exposed	3.38189e-63	2.48004e-35	6.69687e-07	0.361782	0.953918
% poler	3.96634e-39	1.13523e-64	0.0556116	0.0385229	2.11202e-05
% disordered	1.30308e-69	1.19355e-34	3.69874e-06	0.0824998	0.953918
pfam domain size normalized by protein length	4.17843e-26	4.35124e-21	0.987467	0.00312183	0.0315974
sequence length	7.09137e-11	0.00201571	0.987467	0.0893071	0.953918
% predicted coil	4.85668e-37	4.60759e-20	1.98459e-06	0.650374	0.953918
% predicted β sheet	3.03076e-21	3.33101e-15	0.41629	0.171732	0.953918

### Sheet: FigS5
Table S5 P-values for Analysis in Fig S5
Proteins with specified number of Pfam domains	ctrl	PME
0	0.0333082	0.371592
1	0.629379	9.87817e-06
2+	2.2086e-09	8.87712e-21
	ntSP vs ctrl	ntSP vs PME	ntSP vs ntCP	ntCP vs ctrl	ntCP vs PME
number of pfam domains normalized by protein length	1.96603e-15	9.89011e-30	0.426749	0.650374	0.0368049
% predicted α helix	0.198619	0.744832	0.987467	0.650374	0.953918
number of TANGO sections	0.198619	0.00184176	0.987467	0.900497	0.849158
