## Supplementary material for "Pulse labeling reveals the tail end of protein folding by proteome profiling": TableS6

### Sheet: Fig6
Table S6 P-values for Analysis in Fig 6
	ntSP vs ctrl	ntSP vs PME	ntSP vs ntCP	ntCP vs ctrl	ntCP vs PME
Protein Abundance	2.77595e-88	3.5325e-135	5.65694e-11	0.650374	6.10079e-10
Proteins in Stable Complexes	-		-	-	-
	Ssb	TRiC
Proteins with Chaperone Binding Sites	3.37916e-92	1.43502e-65

### Sheet: FigS6
Table S6 P-values for Analysis in Fig S6
Panel		ntSP vs PME-H
A	Abundence	0.50033
B	Sequence length	0.815768
C	GRAVY	1.15534e-10
D	% solvent exposed	3.44763e-23
E	% poler	0.00482618
F	% disordered	1.11435e-14
G	pfam domain size normalized by protein length	0.000259263
H	% predicted coil	1.2198e-05
I	% predicted β sheet	0.00471847
		complex vs not complex
J	% disordered	1.12663e-12
K	GRAVY	1.4182e-63
L	% solvent exposed	2.07978e-48
